# Distinct Single-cell Immune Ecosystems Distinguish True and *De Novo* HBV-related Hepatocellular Carcinoma Recurrences

**DOI:** 10.1101/2022.06.02.494526

**Authors:** Shuling Chen, Cheng Huang, Guanrui Liao, Huichuan Sun, Yubin Xie, Jianping Wang, Minghui He, Huanjing Hu, Zihao Dai, Xiaoxue Ren, Xuezhen Zeng, Qianwen Zeng, Guopei Zhang, Changyi Liao, Wenxuan Xie, Shunli Shen, Shaoqiang Li, Sui Peng, Dongming Kuang, Qiang Zhao, Dan G. Duda, Ming Kuang

**Affiliations:** Institute of Precision Medicine, The First Affiliated Hospital, Sun Yat-sen University, Guangzhou, 510080, China; Institute of Diagnostic and Interventional Ultrasound, The First Affiliated Hospital, Sun Yat-sen University, Guangzhou, 510080, China; Department of Liver Surgery and Transplantation, Liver Cancer Institute and Zhongshan Hospital, Fudan University, Shanghai, 200032, China; Department of Liver Surgery, Center of Hepato-Pancreato-Biliary Surgery, The First Affiliated Hospital, Sun Yat-sen University, Guangzhou, 510080, China; Department of Gastroenterology and Hepatology, The First Affiliated Hospital, Sun Yat-sen University, Guangzhou, 510080, China; Department of Oncology, Cancer Center, The First Affiliated Hospital, Sun Yat-sen University, Guangzhou, 510080, China; Clinical Trials Unit, The First Affiliated Hospital, Sun Yat-sen University, Guangzhou, 510080, China; State Key Laboratory of Oncology in South China, Cancer Center, MOE Key Laboratory of Gene Function and Regulation, School of Life Sciences, Sun Yat-sen University, Guangzhou, 510080, China; Organ Transplant Center, The First Affiliated Hospital, Sun Yat-sen University, Guangzhou, China; Guangdong Provincial Key Laboratory of Organ Donation and Transplant Immunology, Guangzhou, China; Steele Laboratories for Tumor Biology, Department of Radiation Oncology, Massachusetts General Hospital and Harvard Medical School, Boston, Massachusetts, MA 02478, USA

**Keywords:** HCC recurrence, tumor immune microenvironment, scRNA-seq

## Abstract

Revealing differential tumor immune microenvironment (TIME) characteristics between true versus *de novo* hepatocellular carcinoma (HCC) recurrence could help optimal development and use of immunotherapies. Here, we studied the TIME of recurrent HBV-related HCCs by 5’and VDJ single-cell and bulk RNA-sequencing, flow cytometry, and multiplexed immunofluorescence. Analyses of mutational profiles, evolutionary trajectories, and clonal architecture using whole-exome sequencing identified *de novo* versus true recurrences, some of which occurred before clinical diagnosis. The TIME of truly recurrent HCCs was characterized by an increased abundance in KLRB1^+^CD8^+^ T cells with memory phenotype and low cytotoxicity. In contrast, we found an enrichment in cytotoxic and exhausted CD8^+^ T cells in the TIME of *de novo* recurrent HCCs. Transcriptomic and interaction analyses showed an upregulated GDF15 expression level on HCC cells in proximity to dendritic cells, which may have dampened antigen presentation and inhibited anti-tumor immunity in the TIME of truly recurrent lesions. In contrast, we found that myeloid cells’ crosstalk with T cells mediated T cell exhaustion and immunosuppression in the TIME of *de novo* recurrent HCC. In conclusion, our results support genomic diagnosis and immune profiling for guiding immunotherapy implementation based on the type of HCC recurrence and TIME.

**Highlights:**

1. Truly recurrent lesions are seeded before primary tumor diagnosis, and that *de novo* cancer can occur earlier than the clinically used 2-year limit.
2. ScRNA-seq unravels distinct immune ecosystems in true versus *de novo* HCC recurrences, highlighting the need for different immunotherapy strategies for two types of HCC recurrence.
3. CD8^+^ T cells in *de novo* recurrence displayed cytotoxic and exhausted phenotypes while those in truly recurrent lesions showed a memory phenotype with weak cytotoxicity.
4. HCC cells expressing the inhibitory molecule GDF15 were in the proximity of DCs only in truly recurrent lesions.
5. High GDF15 expression level was associated with truly recurrent HCC and worse prognosis.

**Graphical abstract:** 
