## Supplementary material for "Distinct Single-cell Immune Ecosystems Distinguish True and *De Novo* HBV-related Hepatocellular Carcinoma Recurrences": Table S1

### Sheet: Sheet1
Extended Table 1. Clinical information of the paired primary and recurrent hepatocellular carcinoma patients in discovery cohort
Patient ID	Primary or recurrent	Gender	Age	Virus	HBV DNA (IU/mL)	Antiviral treatment	AFP (ug/L)	Tumor location	Tumor number	Tumor size	Liver fibrosis/cirrhosis	MVI	Edmondson grade	Portal vein tumor thrombus	BCLC stage	Time to recurrence (months)	Death	OS (months)
PT 01	Primary	Male	65	HBV	NA	(-)	68.9	S6/7	1	3.0*2.5cm	S2	(+)	3	No	A	13.7	No	80
	Recurrent		66	HBV	<100	(+)	206.53	S2/3	1	2.4*2.2cm	S2	(-)	3	No	A
PT 02	Primary	Male	51	HBV	<100	(+)	1970.62	S7	1	4.8*4.3cm	S4	(-)	2	No	A	19.7	No	31
	Recurrent		53	HBV	<100	(+)	2.82	S5/S7	2	1.1*1.5cm (s5)*	S4	(-)	2	No	A
										1.2*1.2cm (s7)
PT 03	Primary	Male	48	HBV	<100	(-)	7.75	S5/6	1	5.6*4.4cm	S3-4	(-)	2	No	A	33.6	No	44.6
	Recurrent		51	HBV	<100	(+)	14.88	S7/3	2	6.1*3.8cm (s7)*	S3	(-)	2	No	B
										0.8*0.9cm (s3)
PT 04	Primary	Male	55	HBV	240000	(-)	341.64	S6	1	2.6*2.0cm	S3	(-)	2	No	A	25	No	35.5
	Recurrent		57	HBV	<100	(+)	3.13	S5	1	1.3*1.1cm	S3	(-)	2	No	A
PT 05	Primary	Male	43	HBV	<100	(-)	7387.9	S5/6/7	1	10.2*7.0cm	NA	(+)	2	No	A	13	No	23.4
	Recurrent		44	HBV	<100	(+)	225.9	S3	1	2.0*2.4cm	S3	(+)	2	No	A
PT 06	Primary	Male	64	HBV	<100	(-)	53.88	S6	1	4.4*4.2cm	S3	(-)	2	No	A	30.8	No	41
	Recurrent		67	HBV	<100	(+)	2.19	S7/8	2	3.4*3.0cm (s7)*	S3	(-)	3	No	B
										2.2*2.0cm (s8)*
PT 07	Primary	Male	37	HBV	<100	(+)	2.05	S6/7	1	6.8*6.4cm	NA	(-)	3	No	A	20	No	28
	Recurrent		39	HBV	<100	(+)	1.47	S6	1	6.3*6.0cm	S2	(-)	2	No	A
PT 08	Primary	Male	52	HBV	3780	(-)	101.88	S8	1	3.7*3.5cm	S3	(-)	3	No	A	8.3	No	13.3
	Recurrent		53	HBV	<100	(+)	2.57	S8	1	2.5*1.8cm	S3	(-)	2	No	A
PT 09	Primary	Male	58	HBV	NA	NA	NA	S5	1	3.5*2.6cm	S3	(-)	2	No	A	15.2	No	18.8
	Recurrent		59	HBV	1110	(+)	11098	S6/7	1	5.1*3.7cm	S3	(+)	3	No	A
PT 10	Primary	Male	63	(-)	(-)	(+)	27.16	S7/8	1	2.4*1.3cm	S2	(-)	3	No	A	4.3	No	8.2
	Recurrent		64	(-)	(-)	(+)	833.4	S1/2/8	4	3.4*2.5cm (s8)*	S2-3	(-)	3	No	B
										2.0*1.5cm (s1)
										0.7*0.5m (s2) 0.5*0.5cm (s2)
PT 11	Primary	Male	66	(-)	(-)	(-)	4.05	S4	1	5.3*4.3cm	S2	(+)	2	No	A	13	No	19
	Recurrent		67	(-)	(-)	(+)	2.97	S8	4	1.4*1.4cm*	S2	(-)	2	No	B
										1.3*2.4cm
										0.3*0.3cm
										0.5*0.5cm
PT 12	Primary	Male	60	HBV	247000	(-)	171.28	S6	1	3.6*3.2cm(s6)	S1	(-)	2	No	A	23.1	No	70.5
	Recurrent		62	HBV	<100	(+)	10.8	S2/8	2	3.3*2.2cm(s2)*	S2-3	(-)	3	No	B
										1.2*1.2cm(s8)
PT 13	Primary	Male	40	HBV	13700000	(-)	14.51	S2/7/8	2	4.3*3.7cm(s7/8)	S4	(+)	3	No	B	16	No	17.6
										3.8*2.6cm(s2)
	Recurrent		41	HBV	<100	(+)	2.54	S8	1	1.4*1.0cm	S1-2	(-)	2	No	A
PT 14	Primary	Male	61	HBV	<100	(-)	1418.05	S4	1	3.5*2.6cm	S2	(+)	3	No	A	12.4	No	13.3
	Recurrent		62	HBV	NA	(-)	216.74	S8	1	3.7*2.8cm	S1-2	(+)	3	No	A
PT 15	Primary	Male	47	HBV	<100	(-)	3.19	S5/6/7	1	10*7.5cm	S1	(+)	2	No	A	5.5	No	20
	Recurrent		48	HBV	<100	(-)	<2	S2	2	1.5*1.3cm*	S2	(+)	2	No	A
										1.1*0.8cm*
PT 16	Primary	Male	64	HBV	NA	(-)	193.1	S5/8	1	3.5*2.1cm	S2	(+)	3	No	A	10	No	10.5
	Recurrent		65	HBV	<100	(+)	26.54	S5/3/6	3	2.7*1.7cm(s5)*	S3	(-)	2	No	A
										2.0*1.0cm(s3)
										1.0*0.9cm(s6)
PT 17	Primary	Male	45	HBV	<50	(+)	620	S2	1	2.9*2.8cm	S4	(+)	3	No	A	24	No	24
	Recurrent		47	HBV	<50	(+)	16.7	S7	1	1.6*1.5cm	S4	(-)	2	No	A
PT 18	Primary	Male	26	HBV	61500	(-)	51.9	S1	1	3.0*2.0cm	S4	(-)	2	No	A	32	No	32
	Recurrent		29	HBV	<50	(+)	2750	S2	1	3.2*2.5cm	S2	(+)	3	No	A
PT 19	Primary	Male	39	HBV	60	(-)	4.4	S6	1	4.5*3.2cm	S2	(+)	2	No	A	3	No	3
	Recurrent		39	HBV	<50	(+)	4	S4	1	3.8*3.0cm	S2	(+)	2	No	A
PT 20	Primary	Male	39	HBV	<50	(-)	10977	S3	1	7.0*6.0cm	S4	(+)	2	No	A	4	No	4
	Recurrent		39	HBV	<50	(+)	665	S8/6	2	4.0*3.0cm(s8)*	S3	(+)	2	No	B
										3.1*3.0cm(s6)*
* indicating the samples with scRNA-seq data when recurrent HCC patients have several tumor samples; those samples without scRNA-seq data were due to small tumor size or poor sample quality unable to perform scRNA-seq
