## Supplementary material for "Distinct Single-cell Immune Ecosystems Distinguish True and *De Novo* HBV-related Hepatocellular Carcinoma Recurrences": Table S3

### Sheet: Sheet1
Extended Data Table 3. The type of recurrence for patients in the validation cohort 1 and 2
Cohort 1		Cohort 2
Patient ID	Type of recurrence	Patient ID	Type of recurrence
HCC001	De novo	V-HCC1	De novo cancer
HCC002	True Recurrence	V-HCC2	True recurrence
HCC003	True Recurrence	V-HCC3	De novo cancer
HCC004	True Recurrence	V-HCC4	De novo cancer
HCC005	De novo	V-HCC5	True recurrence
HCC006	De novo	V-HCC6	True recurrence
HCC007	True Recurrence	V-HCC7	True recurrence
HCC008	True Recurrence	V-HCC8	True recurrence
HCC009	True Recurrence	V-HCC9	True recurrence
HCC010	De novo	V-HCC10	De novo cancer
HCC011	True Recurrence	V-HCC11	True recurrence
HCC012	True Recurrence	V-HCC12	True recurrence
HCC013	True Recurrence	V-HCC13	True recurrence
HCC014	True Recurrence	V-HCC14	True recurrence
HCC015	True Recurrence	V-HCC15	True recurrence
HCC016	De novo	V-HCC15	True recurrence
HCC017	De novo	V-HCC16	True recurrence
HCC018	True Recurrence	V-HCC17	De novo cancer
HCC019	True Recurrence	V-HCC17	True recurrence
HCC020	True Recurrence	V-HCC18	De novo cancer
HCC021	True Recurrence	V-HCC19	De novo cancer
HCC022	De novo	V-HCC20	De novo cancer
HCC023	De novo	V-HCC21	True recurrence
HCC024	True Recurrence	V-HCC22	True recurrence
HCC025	True Recurrence	V-HCC23	De novo cancer
HCC026	De novo	V-HCC24	True recurrence
		V-HCC25	De novo cancer
		V-HCC26	True recurrence
		V-HCC27	True recurrence
		V-HCC28	True recurrence
		V-HCC29	De novo cancer
		V-HCC30	De novo cancer
		V-HCC31	De novo cancer
		V-HCC32	True recurrence
		V-HCC33	De novo cancer
		V-HCC34	De novo cancer
		V-HCC35	True recurrence
		V-HCC36	De novo cancer
		V-HCC37	True recurrence
		V-HCC38	True recurrence
		V-HCC39	True recurrence
		V-HCC40	De novo cancer
		V-HCC41	De novo cancer
		V-HCC42	De novo cancer
		V-HCC43	True recurrence
		V-HCC44	True recurrence
		V-HCC45	De novo cancer
		V-HCC46	De novo cancer
		V-HCC47	True recurrence
