## Supplementary material for "Distinct Single-cell Immune Ecosystems Distinguish True and *De Novo* HBV-related Hepatocellular Carcinoma Recurrences": Table S4

### Sheet: Sheet1
Extended Data Table 2. Comparison of baseline characteristics between de novo recurrence and truly recurrence in three cohorts
Variables	De novo recurrence	True recurrence	p value
Discovery cohort (n=20)
Gender (Male/Female)	11/0	9/0	——
Age (yr) , median (IQR)	52 (42, 64)	45 (39, 64)	0.091
HBsAg (+/-)	10/1	8/1	1
Antiviral treatment (yes/no)	11/0	7/2	0.189
Liver fibrosis (S1-2/S3-4)	4/7	4/5	1
AFP (ng/ml) (≤400/>400)	8/3	8/1	0.591
Tumor size (cm), median (IQR)	3.4 (1.6, 3.8)	2.4 (2.4, 3.7)	0.653
Tumor number (1/>1)	7/4	4/5	0.653
MVI (+/-)	3/8	4/5	0.642
Edmondson grade (1-2/3-4)	7/4	6/3	1
BCLC stage (0-A/B)	7/4	7/2	0.642
Validation cohort 1 (n=26)
Gender (Male/Female)	7/2	17/0	0.111
Age (yr) , median (IQR)	55 (45, 60)	51 (46, 61)	0.935
HBsAg (+/-)	8/1	17/0	0.346
Antiviral treatment (yes/no)	7/2	14/3	1
Liver fibrosis (S1-2/S3-4)	3/6	7/10	1
AFP (ng/ml) (≤400/>400)	9/0	11/6	0.063
Tumor size (cm), median (IQR)	2.5 (2.4, 3.1)	3.1 (2.1, 4.4)	0.305
Tumor number (1/>1)	8/1	14/3	1
MVI (+/-)	4/5	11/6	0.419
Edmondson grade (1-2/3-4)	5/4	10/7	1
BCLC stage (0-A/B-C)	8/1	13/4	0.628
Validation cohort 2 (n=47)
Gender (Male/Female)	19/1	22/5	0.221
Age (yr), median (IQR)	59 (48, 66)	58 (51, 67)	0.844
HBsAg (+/-)	18/2	21/6	0.437
Antiviral treatment (yes/no)	16/4	17/9	0.336
Liver fibrosis (S1-2/S3-4)	7/13	12/15	0.561
AFP (ng/ml) (≤400/>400)	20/0	23/4	0.126
Tumor size (cm), median (IQR)	2.0 (1.4, 3.9)	3.0 (1.5, 4.3)	0.553
Tumor number (1/>1)	16/4	19/8	0.517
MVI (+/-)	7/13	7/20	0.535
Edmondson grade (1-2/3-4)	15/5	20/7	1
BCLC stage (0-A/B-C)	17/3	20/7	0.481
