## Supplementary material for "Distinct Single-cell Immune Ecosystems Distinguish True and *De Novo* HBV-related Hepatocellular Carcinoma Recurrences": Table S5

### Sheet: Sheet1
Extended Data Table 5. The metastatic type of truly recurrent HCC patients with monoclonal seeding pattern
Discovery cohort				Validation cohort 1				Validation cohort 2
Patient ID	Recurrent type	Metastatic type		Patient ID	Recurrent type	Metastatic type		Patient ID	Recurrent type	Metastatic type
PT 01	True Recurrence	Monoclonal seeding		HCC001	De novo			V-HCC1	De novo	/
PT 02	True Recurrence	Polyclonal seeding		HCC002	True Recurrence	Monoclonal seeding		V-HCC2	True Recurrence	Polyclonal seeding
PT 03	True Recurrence	Polyclonal seeding		HCC003	True Recurrence	Polyclonal seeding		V-HCC3	De novo	/
PT 04	De novo	/		HCC004	True Recurrence	Polyclonal seeding		V-HCC4	De novo	/
PT 05	True Recurrence	Polyclonal seeding		HCC005	De novo	/		V-HCC5	True Recurrence	Monoclonal seeding
PT 06	True Recurrence	Polyclonal seeding		HCC006	De novo	/		V-HCC6	True Recurrence	Polyclonal seeding
PT 07	De novo	/		HCC007	True Recurrence	Polyclonal seeding		V-HCC7	True Recurrence	Monoclonal seeding
PT 08	De novo	/		HCC008	True Recurrence	Polyclonal seeding		V-HCC8	True Recurrence	Polyclonal seeding
PT 09	True Recurrence	Monoclonal seeding		HCC009	True Recurrence	Polyclonal seeding		V-HCC9	True Recurrence	Polyclonal seeding
PT 10	De novo	/		HCC010	De novo	/		V-HCC10	De novo	/
PT 11	True Recurrence	Monoclonal seeding		HCC011	True Recurrence	Polyclonal seeding		V-HCC11	True Recurrence	Polyclonal seeding
PT 12	De novo	/		HCC012	True Recurrence	Monoclonal seeding		V-HCC12	True Recurrence	Polyclonal seeding
PT 13	De novo	/		HCC013	True Recurrence	/		V-HCC13	True Recurrence	Monoclonal seeding
PT 14	True Recurrence	Monoclonal seeding		HCC014	True Recurrence	/		V-HCC14	True Recurrence	Monoclonal seeding
PT 15	True Recurrence	Monoclonal seeding		HCC015	True Recurrence	Monoclonal seeding		V-HCC15	True Recurrence	Monoclonal seeding
PT 16	True Recurrence	Monoclonal seeding		HCC016	De novo	/		V-HCC16	True Recurrence	Monoclonal seeding
PT 17	De novo	/		HCC017	De novo	/		V-HCC17	De novo	/
PT 18	De novo	/		HCC018	True Recurrence	Polyclonal seeding		V-HCC17	True Recurrence	Polyclonal seeding
PT 19	De novo	/		HCC019	True Recurrence	Polyclonal seeding		V-HCC18	De novo cancer	/
PT 20	De novo	/		HCC020	True Recurrence	Polyclonal seeding		V-HCC19	De novo cancer	/
				HCC021	True Recurrence	Polyclonal seeding		V-HCC20	De novo cancer	/
				HCC022	De novo	/		V-HCC21	True Recurrence	Monoclonal seeding
				HCC023	De novo	/		V-HCC22	True Recurrence	Monoclonal seeding
				HCC024	True Recurrence	Monoclonal seeding		V-HCC23	De novo	/
				HCC025	True Recurrence	Monoclonal seeding		V-HCC24	True Recurrence	Polyclonal seeding
				HCC026	De novo	/		V-HCC25	De novo	/
								V-HCC26	True Recurrence	Monoclonal seeding
								V-HCC27	True Recurrence	Monoclonal seeding
								V-HCC28	True Recurrence	Monoclonal seeding
								V-HCC29	De novo	/
								V-HCC30	De novo	/
								V-HCC31	De novo	/
								V-HCC32	True Recurrence	Polyclonal seeding
								V-HCC33	De novo	/
								V-HCC34	De novo	/
								V-HCC35	True Recurrence	Polyclonal seeding
								V-HCC36	De novo	/
								V-HCC37	True Recurrence	Monoclonal seeding
								V-HCC38	True Recurrence	Polyclonal seeding
								V-HCC39	True Recurrence	Monoclonal seeding
								V-HCC40	De novo	/
								V-HCC41	De novo	/
								V-HCC42	De novo	/
								V-HCC43	True Recurrence	Monoclonal seeding
								V-HCC44	True Recurrence	Polyclonal seeding
								V-HCC45	De novo	/
								V-HCC46	De novo	/
								V-HCC47	True Recurrence	Monoclonal seeding
