## Supplementary material for "Distinct Single-cell Immune Ecosystems Distinguish True and *De Novo* HBV-related Hepatocellular Carcinoma Recurrences": Table S6

### Sheet: QCtable
Extended Data Table 6. Summary of quality control data for single-cell RNA sequencing in the discovery cohort
Sample	Cell number	Mean Counts per Cell	Median Genes per Cell
PT01	10575	3749	1813
PT02	6846	2483	1471
PT03	8694	3368	1895
PT04	11770	2650	1529
PT05	6739	2282	1537
PT06_T2	11129	2646	1667
PT06_T1	9617	3157	1741
PT07	7307	3044	1767
PT08	14688	1053	840
PT09	8016	2624	1675
PT10	9698	2006	1427
PT11	6740	3094	1668
PT12	8684	2413	1308
PT12_L	6437	3042	1561
PT13	8343	1408	1103
PT13_L	5476	3106	1785
PT14	1712	3423	1868
PT14_L	9454	3221	1744
PT15_T1	12552	1834	1208
PT15_L1	7727	2567	1505
PT15_T2	7704	3203	1190
PT15_L2	9680	2589	1520
PT16	11082	1862	995
PT16_L	8577	2233	1379
PT17	11001	1519	1061
PT17_L	8376	3433	1661
PT18	15272	1776	1035
PT18_L	9841	3022	1497
PT19	8221	5520	1942
PT19_L	11416	2558	1403
PT20_T1	13580	2460	1365
PT20_L1	13062	2853	1529
PT20_T2	9898	3478	1937
PT20_L2	7644	3068	1693
